# Genomic structure, introgression, niche overlap, and morphological variation challenges species delimitation in Thymus sect. Mastichina

**DOI:** 10.64898/2025.12.16.694552

**Authors:** Diego Nieto-Lugilde, José C. del Valle, Esther María Martín-Carretié, David Doblas, Billy Williams-Marland, M. Ángeles Ortiz, Francisco Javier Jiménez-López, Javier López-Tirado, Francisco José García-Cárdenas, Regina Berjano

## Abstract

Species delimitation remains a major challenge in understanding biodiversity, particularly in recently diverged lineages, where extensive morphological variability complicates taxonomic inference. In this study, we investigate patterns of morphological and ecological variation within *Thymus* sect. *Mastichina*, a Mediterranean lineage that includes the endangered species *T. albicans*. Previous genomic analyses revealed clear differentiation between two major groups corresponding to ploidy levels, as well as additional genetic structure among diploid lineages. Here, we integrate this genomic framework with detailed analyses of floral morphology and ecological niches to assess the correspondence between phenotypic, ecological, and genetic variation. Our results reveal substantial overlap among genetic lineages at both morphological and ecological levels. Although some differentiation is associated with ploidy level, particularly in floral traits, extensive variability within several lineages obscures clear taxonomic boundaries based on discrete morphological characters. By contrast, some diploid lineages (notably the Cádiz and Algarve groups) show lower morphological variability but still both overlap in morphology and ecological niche. We morphologically characterized a recently discovered diploid lineage (Hercynian) that appears to be cryptic with the tetraploid *T. mastichina*. Patterns of admixture involving this Hercynian lineage, especially with the diploid Doñana group, contribute to pronounced phenotypic overlap, whereas no significant effect of tetraploid introgression on diploid morphology was detected. Ecological niche analyses indicate that niche differentiation is primarily associated with ploidy level rather than among diploid lineages, except for the Hercynian group. Overall, our results demonstrate a marked discordance between phenotypic variation and genetic structure, supporting the interpretation of *Thymus* sect. *Mastichina* as a complex of cryptic evolutionary lineages. These findings highlight the limitations of morphology-based taxonomy and emphasize the need for an integrative framework incorporating genome size, genomic information, and geographic distribution for species delimitation.
