## Supplemental Table 3 for "Genomic structure, introgression, niche overlap, and morphological variation challenges species delimitation in Thymus sect. Mastichina"

### Sheet: Sheet 1
variable	pop_id	pop_name	genetic_group	N	min	max	mean	sd	se	ci
co	A05	Faro	Algarve	25	2.47	4.25	3.39	0.48	0.1	0.2
co	A09	Quarteira	Algarve	21	2.51	4.87	3.56	0.68	0.15	0.31
co	A10	Vale Do Garrao	Algarve	23	2.33	4.34	3.24	0.58	0.12	0.25
co	D04	Pinheiros Do Marim	Algarve	23	2.79	4.3	3.56	0.45	0.09	0.2
co	A01	Puerto Real	Cádiz	21	1.96	4.56	3.29	0.8	0.17	0.36
co	A02	La Barrosa	Cádiz	29	2.02	3.96	3.07	0.58	0.11	0.22
co	A03	Roche	Cádiz	21	2.25	3.87	2.86	0.45	0.1	0.21
co	A12	Las Lomas	Cádiz	24	1.98	3.61	2.75	0.43	0.09	0.18
co	A13	El Soto	Cádiz	28	1.76	3.21	2.54	0.33	0.06	0.13
co	A14	Chiclana	Cádiz	23	2.06	3.43	2.71	0.43	0.09	0.19
co	A04	La Juncosilla	Doñana	25	2.4	4.62	3.31	0.59	0.12	0.25
co	A06	Villarrasa	Doñana	26	2.44	4.36	3.41	0.44	0.09	0.18
co	A07	Bonares	Doñana	26	2.54	4.18	3.22	0.52	0.1	0.21
co	A08	Pinar Algaida	Doñana	28	2.59	5.74	3.73	0.7	0.13	0.27
co	A11	Niebla	Doñana	19	2.27	5.35	3.78	0.95	0.22	0.46
co	A15	Villamanrique	Doñana	17	1.8	3.7	2.79	0.61	0.15	0.31
co	D01	Almonte	Doñana	26	2.53	4.86	3.72	0.61	0.12	0.25
co	D02	Hinojos	Doñana	22	2.72	4.49	3.45	0.52	0.11	0.23
co	D03	La Juncosilla	Doñana	16	2.85	4.27	3.57	0.4	0.1	0.22
co	D05	Abalario	Doñana	23	2.53	4.97	3.97	0.73	0.15	0.32
co	D06	Ribetehilos	Doñana	22	2.89	4.72	3.84	0.5	0.11	0.22
co	D07	Corral Liebre	Doñana	21	2.79	4.71	3.62	0.48	0.1	0.22
co	D08	Corralillo Oscuro	Doñana	24	2.89	5.02	3.94	0.65	0.13	0.28
co	M03	South Cartaya	Doñana	9	3.38	6.46	4.7	0.98	0.33	0.75
co	M10	North Cartaya	Doñana	24	3.61	6.73	4.97	0.91	0.19	0.39
co	M11	El Portil	Doñana	27	3.57	6.43	4.6	0.89	0.17	0.35
co	M02	Cordoba	Hercynian	14	3.03	5.1	3.81	0.64	0.17	0.37
co	M14	Serra Da Estrela	Hercynian	30	2.43	5.77	3.75	0.89	0.16	0.33
co	M01	Cazalla	Tetraploid	41	2.47	6.18	4.12	0.94	0.15	0.3
co	M04	Gilena	Tetraploid	22	2.51	4.93	3.76	0.74	0.16	0.33
co	M05	Gerena	Tetraploid	25	2.44	5.48	3.89	0.62	0.12	0.26
co	M06	Monte Gordo	Tetraploid	23	2.49	5.84	3.7	0.85	0.18	0.37
co	M07	Madrid	Tetraploid	30	3.01	6.57	4.76	0.82	0.15	0.31
co	M08	Villaluenga	Tetraploid	39	3.05	6.02	4.25	0.63	0.1	0.2
co	M09	Ronda	Tetraploid	27	2.6	7.31	4.65	1.2	0.23	0.48
co	M12	Pajaroncillo	Tetraploid	25	3.02	5.93	4.53	0.8	0.16	0.33
co	M13	San Clemente	Tetraploid	24	2.28	7.22	4.07	1.45	0.3	0.61
co	M15	Ponferrada	Tetraploid	24	2.53	6.08	4.46	1.21	0.25	0.51
co	M16	Toro	Tetraploid	26	2.4	5.91	3.74	0.79	0.16	0.32
co	M18	Parideras	Tetraploid	22	4.15	6.75	5.35	0.89	0.19	0.39
ca	A05	Faro	Algarve	25	2.42	3.48	3.02	0.29	0.06	0.12
ca	A09	Quarteira	Algarve	21	2.34	3.6	2.85	0.32	0.07	0.14
ca	A10	Vale Do Garrao	Algarve	23	2.16	3.55	2.81	0.4	0.08	0.17
ca	D04	Pinheiros Do Marim	Algarve	23	2.93	4.84	3.88	0.6	0.13	0.26
ca	A01	Puerto Real	Cádiz	21	2.25	3.76	3.05	0.43	0.09	0.2
ca	A02	La Barrosa	Cádiz	29	2.27	3.62	2.98	0.4	0.07	0.15
ca	A03	Roche	Cádiz	21	2.47	3.7	2.85	0.35	0.08	0.16
ca	A12	Las Lomas	Cádiz	24	1.82	3.44	2.71	0.46	0.09	0.2
ca	A13	El Soto	Cádiz	28	1.99	3.35	2.64	0.39	0.07	0.15
ca	A14	Chiclana	Cádiz	23	2.17	3.21	2.64	0.25	0.05	0.11
ca	A04	La Juncosilla	Doñana	25	2.28	3.97	3.19	0.46	0.09	0.19
ca	A06	Villarrasa	Doñana	26	2.85	3.93	3.26	0.28	0.05	0.11
ca	A07	Bonares	Doñana	26	2.74	3.97	3.37	0.29	0.06	0.12
ca	A08	Pinar Algaida	Doñana	28	3.22	4.66	3.95	0.41	0.08	0.16
ca	A11	Niebla	Doñana	19	2.68	3.48	3.2	0.18	0.04	0.09
ca	A15	Villamanrique	Doñana	17	2.99	4.7	3.78	0.45	0.11	0.23
ca	D01	Almonte	Doñana	26	3.05	5.1	3.99	0.52	0.1	0.21
ca	D02	Hinojos	Doñana	22	2.98	4.51	3.69	0.42	0.09	0.19
ca	D03	La Juncosilla	Doñana	16	3.38	4.8	4.16	0.41	0.1	0.22
ca	D05	Abalario	Doñana	23	3.64	5.13	4.3	0.45	0.09	0.19
ca	D06	Ribetehilos	Doñana	22	3.25	4.63	3.82	0.37	0.08	0.16
ca	D07	Corral Liebre	Doñana	21	3.32	4.69	3.82	0.35	0.08	0.16
ca	D08	Corralillo Oscuro	Doñana	24	3.63	4.94	4.29	0.32	0.06	0.13
ca	M03	South Cartaya	Doñana	9	6.47	9.05	7.92	0.96	0.32	0.74
ca	M10	North Cartaya	Doñana	24	4.81	7.34	5.94	0.74	0.15	0.31
ca	M11	El Portil	Doñana	27	3.29	7.2	5.15	0.91	0.17	0.36
ca	M02	Cordoba	Hercynian	14	5.06	6.27	5.53	0.39	0.1	0.23
ca	M14	Serra Da Estrela	Hercynian	30	3.16	5.12	4.3	0.42	0.08	0.16
ca	M01	Cazalla	Tetraploid	41	3.47	7.08	5	0.68	0.11	0.21
ca	M04	Gilena	Tetraploid	22	2.97	5.8	4.24	0.76	0.16	0.34
ca	M05	Gerena	Tetraploid	25	2.74	6.14	4.48	0.79	0.16	0.32
ca	M06	Monte Gordo	Tetraploid	23	2.65	5.37	4.08	0.71	0.15	0.31
ca	M07	Madrid	Tetraploid	30	3.5	5.96	4.88	0.63	0.11	0.23
ca	M08	Villaluenga	Tetraploid	39	2.74	5.97	4.16	0.68	0.11	0.22
ca	M09	Ronda	Tetraploid	27	3.78	6.96	5.1	0.85	0.16	0.33
ca	M12	Pajaroncillo	Tetraploid	25	3.58	6.2	5.11	0.74	0.15	0.3
ca	M13	San Clemente	Tetraploid	24	1.96	5.44	3.86	0.88	0.18	0.37
ca	M15	Ponferrada	Tetraploid	24	4.02	6.36	5.33	0.6	0.12	0.25
ca	M16	Toro	Tetraploid	26	3.42	5.9	4.38	0.63	0.12	0.26
ca	M18	Parideras	Tetraploid	22	3.77	6.87	5	0.61	0.13	0.27
ltooth	A05	Faro	Algarve	25	0.68	2.17	1.63	0.34	0.07	0.14
ltooth	A09	Quarteira	Algarve	21	1.29	1.89	1.55	0.16	0.04	0.07
ltooth	A10	Vale Do Garrao	Algarve	23	1.2	1.96	1.53	0.21	0.04	0.09
ltooth	D04	Pinheiros Do Marim	Algarve	23	1.69	2.95	2.21	0.35	0.07	0.15
ltooth	A01	Puerto Real	Cádiz	21	1.3	2.39	1.69	0.28	0.06	0.13
ltooth	A02	La Barrosa	Cádiz	29	1.4	2.1	1.72	0.23	0.04	0.09
ltooth	A03	Roche	Cádiz	21	1.39	2.33	1.63	0.23	0.05	0.1
ltooth	A12	Las Lomas	Cádiz	24	1.07	1.96	1.51	0.26	0.05	0.11
ltooth	A13	El Soto	Cádiz	28	1.04	1.84	1.44	0.23	0.04	0.09
ltooth	A14	Chiclana	Cádiz	23	1.31	1.7	1.47	0.11	0.02	0.05
ltooth	A04	La Juncosilla	Doñana	25	1.43	2.31	1.76	0.28	0.06	0.11
ltooth	A06	Villarrasa	Doñana	26	1.58	2.24	1.93	0.19	0.04	0.08
ltooth	A07	Bonares	Doñana	26	1.67	2.35	1.98	0.2	0.04	0.08
ltooth	A08	Pinar Algaida	Doñana	28	1.81	2.95	2.3	0.33	0.06	0.13
ltooth	A11	Niebla	Doñana	19	1.65	2.07	1.84	0.15	0.03	0.07
ltooth	A15	Villamanrique	Doñana	17	1.46	2.69	2.19	0.4	0.1	0.21
ltooth	D01	Almonte	Doñana	26	1.8	2.91	2.33	0.3	0.06	0.12
ltooth	D02	Hinojos	Doñana	22	1.73	2.78	2.12	0.27	0.06	0.12
ltooth	D03	La Juncosilla	Doñana	16	1.86	2.82	2.37	0.29	0.07	0.15
ltooth	D05	Abalario	Doñana	23	2.09	3.2	2.64	0.29	0.06	0.13
ltooth	D06	Ribetehilos	Doñana	22	1.73	2.62	2.13	0.23	0.05	0.1
ltooth	D07	Corral Liebre	Doñana	21	1.83	2.76	2.29	0.24	0.05	0.11
ltooth	D08	Corralillo Oscuro	Doñana	24	2.19	2.88	2.48	0.19	0.04	0.08
ltooth	M03	South Cartaya	Doñana	9	4.42	7.08	5.91	0.9	0.3	0.69
ltooth	M10	North Cartaya	Doñana	24	3.38	5.25	4.18	0.52	0.11	0.22
ltooth	M11	El Portil	Doñana	27	2.05	4.6	3.25	0.63	0.12	0.25
ltooth	M02	Cordoba	Hercynian	14	3.03	4.41	3.73	0.39	0.1	0.22
ltooth	M14	Serra Da Estrela	Hercynian	30	2.1	3.44	2.85	0.33	0.06	0.12
ltooth	M01	Cazalla	Tetraploid	41	2.17	5.03	3.27	0.55	0.09	0.17
ltooth	M04	Gilena	Tetraploid	22	2.06	3.28	2.72	0.37	0.08	0.16
ltooth	M05	Gerena	Tetraploid	25	1.65	4.1	2.9	0.56	0.11	0.23
ltooth	M06	Monte Gordo	Tetraploid	23	1.39	3.56	2.67	0.51	0.11	0.22
ltooth	M07	Madrid	Tetraploid	30	2	4.22	3.2	0.54	0.1	0.2
ltooth	M08	Villaluenga	Tetraploid	39	1.88	4.2	2.6	0.5	0.08	0.16
ltooth	M09	Ronda	Tetraploid	27	2.29	4.43	3.57	0.56	0.11	0.22
ltooth	M12	Pajaroncillo	Tetraploid	25	2.41	4.18	3.4	0.54	0.11	0.22
ltooth	M13	San Clemente	Tetraploid	24	1.58	3.69	2.42	0.57	0.12	0.24
ltooth	M15	Ponferrada	Tetraploid	24	2.7	4.39	3.59	0.41	0.08	0.17
ltooth	M16	Toro	Tetraploid	26	2.42	3.95	2.92	0.44	0.09	0.18
ltooth	M18	Parideras	Tetraploid	22	2.07	4.3	3.16	0.51	0.11	0.23
hair	A05	Faro	Algarve	24	0.23	0.4	0.33	0.06	0.01	0.02
hair	A09	Quarteira	Algarve	21	0.22	0.37	0.29	0.04	0.01	0.02
hair	A10	Vale Do Garrao	Algarve	23	0.23	0.35	0.29	0.03	0.01	0.01
hair	D04	Pinheiros Do Marim	Algarve	23	0.3	0.54	0.41	0.07	0.01	0.03
hair	A01	Puerto Real	Cádiz	21	0.3	0.62	0.43	0.08	0.02	0.04
hair	A02	La Barrosa	Cádiz	29	0.19	0.7	0.31	0.11	0.02	0.04
hair	A03	Roche	Cádiz	21	0.26	0.66	0.37	0.09	0.02	0.04
hair	A12	Las Lomas	Cádiz	24	0.22	0.38	0.3	0.04	0.01	0.02
hair	A13	El Soto	Cádiz	28	0.19	0.32	0.25	0.03	0.01	0.01
hair	A14	Chiclana	Cádiz	23	0.11	0.38	0.25	0.07	0.01	0.03
hair	A04	La Juncosilla	Doñana	25	0.31	0.52	0.4	0.06	0.01	0.02
hair	A06	Villarrasa	Doñana	26	0.26	0.57	0.37	0.08	0.02	0.03
hair	A07	Bonares	Doñana	26	0.24	0.53	0.35	0.08	0.02	0.03
hair	A08	Pinar Algaida	Doñana	28	0.27	0.64	0.45	0.1	0.02	0.04
hair	A11	Niebla	Doñana	19	0.25	0.37	0.31	0.03	0.01	0.02
hair	A15	Villamanrique	Doñana	17	0.24	0.6	0.42	0.1	0.03	0.05
hair	D01	Almonte	Doñana	26	0.3	0.68	0.45	0.1	0.02	0.04
hair	D02	Hinojos	Doñana	22	0.27	0.53	0.39	0.07	0.01	0.03
hair	D03	La Juncosilla	Doñana	16	0.33	0.67	0.47	0.09	0.02	0.05
hair	D05	Abalario	Doñana	23	0.36	0.67	0.53	0.09	0.02	0.04
hair	D06	Ribetehilos	Doñana	22	0.36	0.57	0.44	0.06	0.01	0.02
hair	D07	Corral Liebre	Doñana	21	0.33	0.55	0.42	0.07	0.01	0.03
hair	D08	Corralillo Oscuro	Doñana	24	0.38	0.7	0.5	0.07	0.01	0.03
hair	M03	South Cartaya	Doñana	9	0.35	0.74	0.54	0.14	0.05	0.11
hair	M10	North Cartaya	Doñana	24	0.23	0.54	0.42	0.08	0.02	0.03
hair	M11	El Portil	Doñana	27	0.36	0.54	0.46	0.05	0.01	0.02
hair	M02	Cordoba	Hercynian	14	0.71	1.15	0.88	0.13	0.04	0.08
hair	M14	Serra Da Estrela	Hercynian	30	0.6	1	0.77	0.11	0.02	0.04
hair	M01	Cazalla	Tetraploid	39	0.48	1.16	0.72	0.13	0.02	0.04
hair	M04	Gilena	Tetraploid	22	0.36	0.82	0.63	0.12	0.02	0.05
hair	M05	Gerena	Tetraploid	25	0.36	0.96	0.6	0.14	0.03	0.06
hair	M06	Monte Gordo	Tetraploid	23	0.47	1	0.65	0.14	0.03	0.06
hair	M07	Madrid	Tetraploid	30	0.57	1.07	0.78	0.11	0.02	0.04
hair	M08	Villaluenga	Tetraploid	39	0.4	1.04	0.61	0.16	0.03	0.05
hair	M09	Ronda	Tetraploid	27	0.58	1.06	0.75	0.12	0.02	0.05
hair	M12	Pajaroncillo	Tetraploid	25	0.65	1.16	0.87	0.12	0.02	0.05
hair	M13	San Clemente	Tetraploid	24	0.22	1.04	0.61	0.23	0.05	0.1
hair	M15	Ponferrada	Tetraploid	24	0.75	1.22	0.94	0.11	0.02	0.04
hair	M16	Toro	Tetraploid	26	0.32	0.93	0.66	0.16	0.03	0.06
hair	M18	Parideras	Tetraploid	22	0.45	0.96	0.71	0.13	0.03	0.06
fl_infl	A05	Faro	Algarve	25	18	38	25.32	5.64	1.13	2.33
fl_infl	A09	Quarteira	Algarve	21	26	70	47.1	18.25	3.98	8.31
fl_infl	A10	Vale Do Garrao	Algarve	23	18	71	37.48	17.24	3.59	7.45
fl_infl	D04	Pinheiros Do Marim	Algarve	23	22	56	37.13	12.06	2.52	5.22
fl_infl	A01	Puerto Real	Cádiz	21	9	61	26.29	15.9	3.47	7.24
fl_infl	A02	La Barrosa	Cádiz	29	15	35	28.17	6.9	1.28	2.62
fl_infl	A03	Roche	Cádiz	21	17	28	23.48	4.65	1.02	2.12
fl_infl	A12	Las Lomas	Cádiz	24	27	50	40.83	7.55	1.54	3.19
fl_infl	A13	El Soto	Cádiz	28	30	54	41.75	6.39	1.21	2.48
fl_infl	A14	Chiclana	Cádiz	23	16	56	34.26	12.36	2.58	5.34
fl_infl	A04	La Juncosilla	Doñana	25	9	34	17.4	7.23	1.45	2.98
fl_infl	A06	Villarrasa	Doñana	26	22	62	41.31	14.85	2.91	6
fl_infl	A07	Bonares	Doñana	26	22	68	47.27	17.55	3.44	7.09
fl_infl	A08	Pinar Algaida	Doñana	28	28	69	40.07	11.98	2.26	4.64
fl_infl	A11	Niebla	Doñana	19	24	41	30.68	5.56	1.28	2.68
fl_infl	A15	Villamanrique	Doñana	17	15	45	25.94	11.26	2.73	5.79
fl_infl	D01	Almonte	Doñana	26	20	48	32.12	10.4	2.04	4.2
fl_infl	D02	Hinojos	Doñana	22	7	58	26.45	15.08	3.21	6.68
fl_infl	D03	La Juncosilla	Doñana	16	18	64	32.25	19.16	4.79	10.21
fl_infl	D05	Abalario	Doñana	23	26	46	36.04	7.88	1.64	3.41
fl_infl	D06	Ribetehilos	Doñana	22	24	47	33.82	8.48	1.81	3.76
fl_infl	D07	Corral Liebre	Doñana	21	18	59	46.38	16.55	3.61	7.53
fl_infl	D08	Corralillo Oscuro	Doñana	24	24	49	40.83	8.36	1.71	3.53
fl_infl	M03	South Cartaya	Doñana	9	12	29	21.33	7.91	2.64	6.08
fl_infl	M10	North Cartaya	Doñana	24	12	32	25.38	5.53	1.13	2.34
fl_infl	M11	El Portil	Doñana	27	13	68	36.33	19.07	3.67	7.54
fl_infl	M02	Cordoba	Hercynian	14	42	79	54.36	13.83	3.7	7.99
fl_infl	M14	Serra Da Estrela	Hercynian	30	25	50	35.5	8.19	1.5	3.06
fl_infl	M01	Cazalla	Tetraploid	41	14	64	37.95	12.98	2.03	4.1
fl_infl	M04	Gilena	Tetraploid	22	13	59	34.05	16.01	3.41	7.1
fl_infl	M05	Gerena	Tetraploid	25	23	64	39.36	15.45	3.09	6.38
fl_infl	M06	Monte Gordo	Tetraploid	16	10	35	20.69	10.14	2.53	5.4
fl_infl	M07	Madrid	Tetraploid	30	27	58	45.5	8.68	1.58	3.24
fl_infl	M08	Villaluenga	Tetraploid	36	18	63	41.25	12.89	2.15	4.36
fl_infl	M09	Ronda	Tetraploid	27	15	49	34.33	11.11	2.14	4.4
fl_infl	M12	Pajaroncillo	Tetraploid	25	36	55	44.52	7.48	1.5	3.09
fl_infl	M13	San Clemente	Tetraploid	24	12	68	23.71	13.63	2.78	5.75
fl_infl	M15	Ponferrada	Tetraploid	24	21	61	38.75	13.51	2.76	5.71
fl_infl	M16	Toro	Tetraploid	26	34	62	49.77	9.34	1.83	3.77
fl_infl	M18	Parideras	Tetraploid	22	10	50	33.73	12.12	2.58	5.38
d_infl	A05	Faro	Algarve	25	6.44	8.92	7.82	0.87	0.17	0.36
d_infl	A09	Quarteira	Algarve	21	7.7	10.1	8.8	0.82	0.18	0.37
d_infl	A10	Vale Do Garrao	Algarve	23	7.64	9.38	8.32	0.69	0.14	0.3
d_infl	D04	Pinheiros Do Marim	Algarve	23	8.09	10.1	9.27	0.67	0.14	0.29
d_infl	A01	Puerto Real	Cádiz	21	6.73	10.57	7.87	1.21	0.26	0.55
d_infl	A02	La Barrosa	Cádiz	29	5.64	9.19	7.26	1.13	0.21	0.43
d_infl	A03	Roche	Cádiz	21	6.65	9.59	7.76	0.92	0.2	0.42
d_infl	A12	Las Lomas	Cádiz	24	6.63	8.49	7.66	0.61	0.12	0.26
d_infl	A13	El Soto	Cádiz	28	6.46	8.28	7.62	0.54	0.1	0.21
d_infl	A14	Chiclana	Cádiz	23	6.56	9.11	8.03	1	0.21	0.43
d_infl	A04	La Juncosilla	Doñana	22	6.99	9.42	8	0.95	0.2	0.42
d_infl	A06	Villarrasa	Doñana	26	6.22	9.71	8.54	1.12	0.22	0.45
d_infl	A07	Bonares	Doñana	26	6.26	14.21	10.13	2.34	0.46	0.94
d_infl	A08	Pinar Algaida	Doñana	28	9.05	13.81	10.68	1.27	0.24	0.49
d_infl	A11	Niebla	Doñana	19	7.76	11.02	8.87	1.19	0.27	0.57
d_infl	A15	Villamanrique	Doñana	17	7.37	9.57	8.15	0.89	0.21	0.46
d_infl	D01	Almonte	Doñana	26	6.29	11.28	8.99	1.49	0.29	0.6
d_infl	D02	Hinojos	Doñana	22	6.79	9.74	8.51	0.95	0.2	0.42
d_infl	D03	La Juncosilla	Doñana	16	10.4	12.56	11.49	1.07	0.27	0.57
d_infl	D05	Abalario	Doñana	23	7.58	11.96	10.26	1.58	0.33	0.68
d_infl	D06	Ribetehilos	Doñana	22	8.43	11.49	10.11	0.83	0.18	0.37
d_infl	D07	Corral Liebre	Doñana	21	8.06	13.03	11.2	1.52	0.33	0.69
d_infl	D08	Corralillo Oscuro	Doñana	24	7.41	13.13	10.7	1.85	0.38	0.78
d_infl	M03	South Cartaya	Doñana	9	14.27	17.29	15.66	1.55	0.52	1.19
d_infl	M10	North Cartaya	Doñana	24	11.79	15.58	13.01	1.44	0.29	0.61
d_infl	M11	El Portil	Doñana	27	9.6	18.59	13.11	2.84	0.55	1.13
d_infl	M02	Cordoba	Hercynian	14	11.2	16.29	12.75	1.76	0.47	1.02
d_infl	M14	Serra Da Estrela	Hercynian	30	9.89	12.65	11.43	0.91	0.17	0.34
d_infl	M01	Cazalla	Tetraploid	41	12.15	18.24	15.46	1.7	0.27	0.54
d_infl	M04	Gilena	Tetraploid	22	9.28	15.1	12.19	2.08	0.44	0.92
d_infl	M05	Gerena	Tetraploid	25	10.41	15.39	12.33	1.9	0.38	0.78
d_infl	M06	Monte Gordo	Tetraploid	16	11.17	12.35	11.9	0.46	0.12	0.25
d_infl	M07	Madrid	Tetraploid	30	12.42	15.88	14.4	0.97	0.18	0.36
d_infl	M08	Villaluenga	Tetraploid	36	11.06	15.4	13.35	1.44	0.24	0.49
d_infl	M09	Ronda	Tetraploid	27	10.97	15.8	13.34	1.55	0.3	0.61
d_infl	M12	Pajaroncillo	Tetraploid	25	11.18	16.31	14.19	1.47	0.29	0.61
d_infl	M13	San Clemente	Tetraploid	24	7.79	11.8	10.55	1.38	0.28	0.58
d_infl	M15	Ponferrada	Tetraploid	24	9.92	15.93	14.19	1.84	0.38	0.78
d_infl	M16	Toro	Tetraploid	26	11.17	15.83	12.98	1.47	0.29	0.59
d_infl	M18	Parideras	Tetraploid	22	10.67	17.72	14.32	2.15	0.46	0.95
prop_ltooth	A05	Faro	Algarve	25	0.26	0.65	0.54	0.09	0.02	0.04
prop_ltooth	A09	Quarteira	Algarve	21	0.47	0.62	0.55	0.04	0.01	0.02
prop_ltooth	A10	Vale Do Garrao	Algarve	23	0.42	0.74	0.55	0.07	0.01	0.03
prop_ltooth	D04	Pinheiros Do Marim	Algarve	23	0.46	0.65	0.57	0.04	0.01	0.02
prop_ltooth	A01	Puerto Real	Cádiz	21	0.46	0.64	0.55	0.04	0.01	0.02
prop_ltooth	A02	La Barrosa	Cádiz	29	0.54	0.65	0.58	0.03	0.01	0.01
prop_ltooth	A03	Roche	Cádiz	21	0.48	0.66	0.57	0.04	0.01	0.02
prop_ltooth	A12	Las Lomas	Cádiz	24	0.48	0.71	0.56	0.05	0.01	0.02
prop_ltooth	A13	El Soto	Cádiz	28	0.47	0.72	0.55	0.06	0.01	0.02
prop_ltooth	A14	Chiclana	Cádiz	23	0.51	0.68	0.56	0.04	0.01	0.02
prop_ltooth	A04	La Juncosilla	Doñana	25	0.48	0.66	0.55	0.04	0.01	0.02
prop_ltooth	A06	Villarrasa	Doñana	26	0.51	0.68	0.59	0.04	0.01	0.02
prop_ltooth	A07	Bonares	Doñana	26	0.5	0.76	0.59	0.06	0.01	0.02
prop_ltooth	A08	Pinar Algaida	Doñana	28	0.5	0.66	0.58	0.05	0.01	0.02
prop_ltooth	A11	Niebla	Doñana	19	0.5	0.68	0.58	0.05	0.01	0.02
prop_ltooth	A15	Villamanrique	Doñana	17	0.48	0.76	0.58	0.07	0.02	0.04
prop_ltooth	D01	Almonte	Doñana	26	0.53	0.73	0.58	0.04	0.01	0.02
prop_ltooth	D02	Hinojos	Doñana	22	0.51	0.63	0.57	0.03	0.01	0.02
prop_ltooth	D03	La Juncosilla	Doñana	16	0.47	0.69	0.57	0.06	0.01	0.03
prop_ltooth	D05	Abalario	Doñana	23	0.52	0.71	0.61	0.04	0.01	0.02
prop_ltooth	D06	Ribetehilos	Doñana	22	0.51	0.6	0.56	0.03	0.01	0.01
prop_ltooth	D07	Corral Liebre	Doñana	21	0.52	0.74	0.6	0.05	0.01	0.02
prop_ltooth	D08	Corralillo Oscuro	Doñana	24	0.52	0.67	0.58	0.04	0.01	0.02
prop_ltooth	M03	South Cartaya	Doñana	9	0.68	0.81	0.74	0.04	0.01	0.03
prop_ltooth	M10	North Cartaya	Doñana	24	0.65	0.75	0.7	0.03	0.01	0.01
prop_ltooth	M11	El Portil	Doñana	27	0.56	0.7	0.63	0.04	0.01	0.02
prop_ltooth	M02	Cordoba	Hercynian	14	0.58	0.75	0.67	0.05	0.01	0.03
prop_ltooth	M14	Serra Da Estrela	Hercynian	30	0.53	0.75	0.66	0.04	0.01	0.02
prop_ltooth	M01	Cazalla	Tetraploid	41	0.54	0.78	0.65	0.05	0.01	0.02
prop_ltooth	M04	Gilena	Tetraploid	22	0.54	0.77	0.65	0.06	0.01	0.03
prop_ltooth	M05	Gerena	Tetraploid	25	0.57	0.72	0.65	0.04	0.01	0.02
prop_ltooth	M06	Monte Gordo	Tetraploid	23	0.52	0.75	0.66	0.06	0.01	0.03
prop_ltooth	M07	Madrid	Tetraploid	30	0.49	0.8	0.66	0.07	0.01	0.03
prop_ltooth	M08	Villaluenga	Tetraploid	39	0.48	0.73	0.63	0.06	0.01	0.02
prop_ltooth	M09	Ronda	Tetraploid	27	0.57	0.84	0.7	0.06	0.01	0.02
prop_ltooth	M12	Pajaroncillo	Tetraploid	25	0.57	0.74	0.67	0.04	0.01	0.02
prop_ltooth	M13	San Clemente	Tetraploid	24	0.53	0.81	0.63	0.06	0.01	0.02
prop_ltooth	M15	Ponferrada	Tetraploid	24	0.58	0.79	0.67	0.05	0.01	0.02
prop_ltooth	M16	Toro	Tetraploid	26	0.61	0.8	0.67	0.04	0.01	0.02
prop_ltooth	M18	Parideras	Tetraploid	22	0.55	0.71	0.63	0.05	0.01	0.02
d_max	M03	South Cartaya	Doñana	10	30	39	35.4	2.76	0.87	1.97
d_max	M02	Cordoba	Hercynian	10	33	42	37.8	2.74	0.87	1.96
d_max	M14	Serra Da Estrela	Hercynian	10	25	38	34.6	3.81	1.2	2.72
d_max	M01	Cazalla	Tetraploid	10	22	40	32.9	5.51	1.74	3.94
d_max	M05	Gerena	Tetraploid	10	23	29	26	1.89	0.6	1.35
d_max	M15	Ponferrada	Tetraploid	30	24	60	37.97	7.98	1.46	2.98
d_max	M16	Toro	Tetraploid	20	21	43	34.9	4.87	1.09	2.28
d_min	M03	South Cartaya	Doñana	10	24	37	30	3.53	1.12	2.52
d_min	M02	Cordoba	Hercynian	10	23	40	33.7	5.03	1.59	3.6
d_min	M14	Serra Da Estrela	Hercynian	10	19	34	28.8	4.76	1.5	3.4
d_min	M01	Cazalla	Tetraploid	10	21	37	30.2	4.39	1.39	3.14
d_min	M05	Gerena	Tetraploid	10	12	21	17.4	2.67	0.85	1.91
d_min	M15	Ponferrada	Tetraploid	30	18	51	33.5	7.22	1.32	2.7
d_min	M16	Toro	Tetraploid	20	20	42	29.6	6.29	1.41	2.95
stoma_w	A10	Vale Do Garrao	Algarve	30	10	22	14.5	2.45	0.45	0.91
stoma_w	A12	Las Lomas	Cádiz	30	9	18	12.83	2.38	0.43	0.89
stoma_w	D08	Corralillo Oscuro	Doñana	30	13	21	16.23	1.99	0.36	0.74
stoma_w	M11	El Portil	Doñana	30	9	25	13.9	3.09	0.56	1.15
stoma_w	M02	Cordoba	Hercynian	30	14	20	16.17	1.64	0.3	0.61
stoma_w	M14	Serra Da Estrela	Hercynian	30	13	20	15.7	2.09	0.38	0.78
stoma_w	M01	Cazalla	Tetraploid	30	10	21	15.33	2.43	0.44	0.91
stoma_l	A10	Vale Do Garrao	Algarve	30	14	25	18.87	2.37	0.43	0.89
stoma_l	A12	Las Lomas	Cádiz	30	12	24	17.63	2.57	0.47	0.96
stoma_l	D08	Corralillo Oscuro	Doñana	30	14	28	20.83	3.5	0.64	1.31
stoma_l	M11	El Portil	Doñana	30	11	30	19.1	3.46	0.63	1.29
stoma_l	M02	Cordoba	Hercynian	30	13	30	23.57	4	0.73	1.49
stoma_l	M14	Serra Da Estrela	Hercynian	30	11	32	20.13	4.75	0.87	1.77
stoma_l	M01	Cazalla	Tetraploid	30	15	32	22.23	4.53	0.83	1.69
